# TDP-43 dysfunction leads to impaired proteostasis and predisposes mice to worse neurological outcomes after brain injury

**DOI:** 10.1101/2025.10.20.683438

**Authors:** Melissa S. Rotunno, Megan Fowler-Magaw, Jianjun Zhong, Kennedy O’Hara, Elenore A. Wiggin, Debra Cameron, Karly Stallworth, James Bouley, Holly McEachern, Mina N. Anadolu, Jeffrey A. Nickerson, Andrew R. Tapper, Susanna Molas, Francesca Massi, Nils Henninger, Oliver D. King, Daryl A. Bosco

## Abstract

**Background:** Pathological TAR DNA-binding protein 43 (TDP-43) dysfunction is associated with multiple neurodegenerative disorders. However, the mechanistic link between TDP-43 dysfunction and neurodegeneration is poorly understood and likely involves a combination of genetic and environmental risk factors. A major risk factor for neurodegenerative disease is exposure to traumatic brain injury (TBI). Here, we investigated the synergistic interplay between TDP-43 dysfunction and TBI in a murine model of amyotrophic lateral sclerosis (ALS)/frontotemporal dementia (FTD).

**Methods:** A model of TDP-43 dysfunction caused by a knock-in Q331K mutation in *Tardbp* was combined with a mild model of TBI. Control conditions included both WT mice and mice with sham surgery. Animals were evaluated for behavioral deficits at timepoints pre- and post-surgery. Additionally, post-mortem brain tissues were examined using RNA sequencing and mass spectrometry-based quantitative proteomics together with histological and biochemical analyses.

**Results:** Expression of dysfunctional TDP-43 *in vivo* caused deficits in multiple branches of the proteostasis network, including protein folding, protein synthesis, and protein turnover. Examples include mis-expression of chaperones and genes within the ubiquitin-proteosome pathway in mutant TDP-43 versus WT mice. Further, mutant TDP-43 expression correlated with reduced thermostability of proteins associated with the ribosome and the chaperonin containing TCP-1 complex. In response to TBI, mutant TDP-43 mice exhibited significantly worse neurological outcomes relative to WT animals. Heightened neurological deficits in mutant TDP-43 mice following TBI coincided with a robust upregulation of proteostasis- and stress-related genes at the transcript level. However, this upregulation was not detected at the protein level.

**Conclusions:** Our data demonstrate that expression of dysfunctional TDP-43 leads to deficits within the proteostasis network in vivo at baseline. Despite an upregulation of proteostasis-related genes at the transcript level in mutant TDP-43 mice after TBI, mutant TDP-43 mice exhibit an impaired response to, and recovery from, brain trauma relative to their WT counterparts. Restoring proteostasis is expected to protect against the detrimental effects of TDP-43 dysfunction, especially under stress conditions that promote neurodegenerative disease.
