## Supplementary material for "TDP-43 dysfunction leads to impaired proteostasis and predisposes mice to worse neurological outcomes after brain injury": SuppTableIV

### Sheet: Sheet1
combined	RNAseq_Sham	RNAseq_Naive	Proteomics_Sham	White_2018	White_2018aged
1300002E11Rik	Y	Y
4931408D14Rik	Y	Y
Abca8a	Y	Y		Y
Abcc5	Y			Y
Abcc9	Y			Y
Acad8		Y	Y	Y	Y
Acot11	Y			Y
Actr1a			Y	Y	Y
Actr2			Y		Y
Afg3l1	Y	Y		Y	Y
Anxa2			Y		Y
Anxa6	Y		Y	Y
Arhgap20			Y		Y
Atp11b	Y			Y
Atp13a2		Y			Y
Brcc3			Y		Y
Cacng2	Y			Y
Camkk1			Y	Y
Carhsp1	Y		Y
Cbs		Y	Y		Y
Cpne1			Y	Y	Y
Cyp2d22	Y				Y
Cyp2j6	Y			Y	Y
Cyp3a13	Y			Y
D2hgdh	Y	Y		Y	Y
Ddah1	Y				Y
Dio2	Y	Y
Dph3	Y			Y	Y
Ebf4	Y			Y	Y
Epdr1	Y		Y	Y	Y
Fgfbp3	Y	Y
Gabrg2			Y		Y
Gid4	Y	Y
Gls			Y	Y
Glul	Y				Y
Gm13293	Y				Y
Gm32261	Y	Y
Gm36855	Y	Y
Gm49745	Y	Y
Gstm1		Y	Y
Gstm7	Y		Y		Y
Hepacam			Y		Y
Hip1	Y			Y
Hnmt			Y		Y
Hr	Y			Y
Hsd11b1			Y	Y
Ide	Y		Y
Itm2a	Y			Y	Y
Itpka			Y	Y
Kcna4			Y	Y
Kcnk1	Y			Y
Lats1	Y			Y	Y
Lman2l	Y		Y
Maff	Y			Y
Meaf6	Y			Y
Mlph	Y			Y
Mtpn			Y		Y
Naaa			Y		Y
Ncan			Y		Y
Nub1			Y		Y
Ociad2	Y			Y
Osbp			Y		Y
P4ha1	Y	Y		Y
Pck2			Y		Y
Pcp4			Y	Y
Pdlim5			Y		Y
Pex6	Y			Y
Pglyrp1	Y				Y
Pir		Y		Y	Y
Pitrm1			Y	Y	Y
Plekha3	Y			Y
Prosc			Y	Y
Ptpn5	Y		Y
Pygm			Y	Y
Rabgap1l			Y		Y
Rcan2	Y			Y
Rlbp1			Y	Y	Y
Rmnd1	Y			Y	Y
S100b	Y		Y
Sardh			Y		Y
Scamp1			Y		Y
Scrn1			Y		Y
Sh3gl1			Y	Y
Slc14a1			Y	Y	Y
Slc9a2	Y				Y
Sod2			Y		Y
Sos1			Y		Y
Sparc			Y	Y
Spock2	Y			Y	Y
Spop	Y	Y		Y	Y
St8sia3	Y				Y
Stat6	Y			Y	Y
Syt13	Y			Y
Tardbp			Y	Y	Y
Tsc22d3		Y		Y
Ttn			Y		Y
Vat1l			Y	Y
Vcam1			Y		Y
Vti1a			Y	Y	Y
Wdfy1	Y	Y
Wfdc1	Y				Y
