## Supplementary material for "TDP-43 dysfunction leads to impaired proteostasis and predisposes mice to worse neurological outcomes after brain injury": SuppTableV

### Sheet: Sheet1
Target	Primer	Sequence 5' → 3'	Exons Spanned	Exon Targeted	Reference
Dnajc5	forward	TGACAAGTATGGCTCGCTGG	3-5	4/5 junction*	this paper
	reverse	TGGCTGTATGACGATCGGTG
Kcnip2	forward	CGGCTCCTATGACCAGCTTA	1-4	2 and 3	Yang…Xu (2022) PLoS One
	reverse	GGAGTTGTTCCAGACCCTCA
Pacrgl	forward	GGTCAAGGGTGCTCCTGAAA	6-9	7	Fratta…Acevedo-Arozena (2018) EMBO J
	reverse	AACCCCTACAGCACTCAACG
PPP3ca	forward	CTGACACTGAAGGGCCTGAC	12-13	13	Yang…Xu (2022) PLoS One
	reverse	GAGGTGGCATCCTCTCGTTA
Slc6a6	forward	CATGACCTCACTGGGAAGCTAT	9-11	9	Fratta…Acevedo-Arozena (2018) EMBO J
	reverse	ATAGACCAAAAGGTGGGCAGC
Sort1	forward	CAGGAGACAAATGCCAAGGT	17-19	17b	Yang…Xu (2022) PLoS One
	reverse	TGGCCAGGATAATAGGGACA
Tsn	forward	CCCGAGAGGCTGTTACAGAG	4-6	5	Yang…Xu (2022) PLoS One
	reverse	CCTCGGATGGAAAGGTCATA
Ube3c	forward	TGGATGGATCAGAGAGACTGACA	5-7	6	Fratta…Acevedo-Arozena (2018) EMBO J
	reverse	TGGTTTTAGGACATTCTCCAGC
*Refers to Dnajc5 transcript variant 1, accession number NM_001271585.1
