## Supplementary material for "TDP-43 dysfunction leads to impaired proteostasis and predisposes mice to worse neurological outcomes after brain injury": SuppTableVII

### Sheet: VIIIA. 24hPISA_Q331KallvsWTall
TOP UPREGULATED PATHWAY										TOP DOWNREGULATED PATHWAY
HALLMARK										HALLMARK
Note: NO Pathways meet cutoff criteria										NAME	SIZE	ES	NES	NOM p-val	FDR q-val	FWER p-val	RANK AT MAX	LEADING EDGE	Column1	Column2
										HALLMARK_MYC_TARGETS_V1	95	-0.518604	-1.86305	0	0.0064902	0.006	229	tags=32%,	list=17%,	signal=35%
										HALLMARK_ALLOGRAFT_REJECTION	16	-0.709949	-1.77948	0.0017452	0.0139959	0.028	140	tags=44%,	list=10%,	signal=48%
GOBP										GOBP
Note: NO Pathways meet cutoff criteria										NAME	SIZE	ES	NES	NOM p-val	FDR q-val	FWER p-val	RANK AT MAX	LEADING EDGE
										GOBP_TRANSLATION	130	-0.708086	-2.63488	0	0	0	190	tags=51%,
										GOBP_CYTOPLASMIC_TRANSLATION	82	-0.758895	-2.6325	0	0	0	190	tags=63%,
										GOBP_TRANSLATION_AT_SYNAPSE	40	-0.825448	-2.53971	0	0	0	188	tags=75%,
										GOBP_RIBOSOME_BIOGENESIS	46	-0.73371	-2.29775	0	0	0	187	tags=59%,
										GOBP_ORGANONITROGEN_COMPOUND_BIOSYNTHETIC_PROCESS	229	-0.573281	-2.25375	0	0	0	191	tags=34%,
										GOBP_RIBONUCLEOPROTEIN_COMPLEX_BIOGENESIS	71	-0.65848	-2.23986	0	0	0	215	tags=51%,
										GOBP_RRNA_PROCESSING	25	-0.779274	-2.1751	0	0	0	240	tags=80%,
										GOBP_RRNA_METABOLIC_PROCESS	25	-0.779274	-2.15874	0	0	0	240	tags=80%,
										GOBP_RIBOSOMAL_SMALL_SUBUNIT_BIOGENESIS	19	-0.835372	-2.13238	0	0	0	126	tags=68%,
										GOBP_NUCLEIC_ACID_CATABOLIC_PROCESS	51	-0.610226	-1.95283	0	0.00402394	0.042	215	tags=47%,
										GOBP_NON_MEMBRANE_BOUNDED_ORGANELLE_ASSEMBLY	61	-0.591632	-1.95014	0	0.00374361	0.043	184	tags=38%,
										GOBP_REGULATION_OF_DNA_BIOSYNTHETIC_PROCESS	16	-0.775354	-1.94104	0	0.00414987	0.052	182	tags=56%,
										GOBP_RNA_PROCESSING	84	-0.557782	-1.92309	0	0.00559953	0.076	242	tags=40%,
										GOBP_RIBOSOMAL_LARGE_SUBUNIT_BIOGENESIS	15	-0.778328	-1.90969	0	0.00678403	0.097	187	tags=73%,
										GOBP_SINGLE_FERTILIZATION	24	-0.69723	-1.90628	0	0.00677749	0.103	182	tags=50%,
										GOBP_RIBOSOME_ASSEMBLY	18	-0.757796	-1.90308	0	0.00653266	0.105	81	tags=44%,
										GOBP_PROTEIN_STABILIZATION	43	-0.607609	-1.90167	0	0.00626258	0.107	290	tags=53%,
										GOBP_FERTILIZATION	25	-0.675889	-1.88063	0.00180832	0.00906524	0.157	182	tags=48%,
										GOBP_DNA_BIOSYNTHETIC_PROCESS	17	-0.744302	-1.86051	0.00176056	0.0119024	0.208	182	tags=53%,
										GOBP_NEGATIVE_REGULATION_OF_POST_TRANSLATIONAL_PROTEIN_MODIFICATION	18	-0.713342	-1.85496	0	0.0121166	0.222	205	tags=50%,
										GOBP_REGULATION_OF_TELOMERE_MAINTENANCE	15	-0.75427	-1.85462	0	0.0115396	0.222	182	tags=60%,
										GOBP_POSITIVE_REGULATION_OF_CHROMOSOME_ORGANIZATION	17	-0.72859	-1.84698	0.0018315	0.0121384	0.243	87	tags=41%,
										GOBP_TELOMERE_ORGANIZATION	18	-0.712311	-1.83228	0	0.0146541	0.296	182	tags=50%,
										GOBP_NEGATIVE_REGULATION_OF_PROTEIN_UBIQUITINATION	18	-0.713342	-1.82201	0.00183486	0.0163464	0.339	205	tags=50%,
										GOBP_POSITIVE_REGULATION_OF_DNA_METABOLIC_PROCESS	37	-0.599076	-1.78475	0	0.0270382	0.518	182	tags=38%,
										GOBP_CHROMOSOME_ORGANIZATION	44	-0.56868	-1.7699	0	0.0310034	0.578	319	tags=43%,
										GOBP_REGULATION_OF_DNA_METABOLIC_PROCESS	44	-0.56914	-1.76673	0	0.0311693	0.597	182	tags=36%,
										GOBP_REGULATION_OF_CHROMOSOME_ORGANIZATION	21	-0.671607	-1.75566	0.00747664	0.0350175	0.66	182	tags=43%,
										GOBP_REGULATION_OF_POST_TRANSLATIONAL_PROTEIN_MODIFICATION	38	-0.574037	-1.72266	0.00332226	0.0508334	0.785	316	tags=50%,

### Sheet: VIIIB. 24hPISA_TBIallvsSHAMall
TOP UPREGULATED PATHWAY										TOP DOWNREGULATED PATHWAY
HALLMARK										HALLMARK
Note: NO Pathways meet cutoff criteria										NAME	SIZE	ES	NES	NOM p-val	FDR q-val	FWER p-val	RANK AT MAX	LEADING EDGE
										HALLMARK_OXIDATIVE_PHOSPHORYLATION	43	-0.58067	-2.26665	0	0	0	260	tags=67%,list=19%,signal=81%
										HALLMARK_FATTY_ACID_METABOLISM	42	-0.596734	-2.25041	0	0	0	230	tags=50%,list=17%,signal=58%
										HALLMARK_ADIPOGENESIS	42	-0.501763	-1.8452	0	0.0130751	0.021	238	tags=48%,list=17%,signal=56%
										HALLMARK_REACTIVE_OXYGEN_SPECIES_PATHWAY	17	-0.571596	-1.73832	0.0150376	0.0249396	0.048	169	tags=41%,list=12%,signal=46%
										HALLMARK_GLYCOLYSIS	44	-0.444737	-1.6858	0	0.0327189	0.077	218	tags=36%,list=16%,signal=42%
										HALLMARK_PEROXISOME	20	-0.507762	-1.633	0.012945	0.03692	0.101	304	tags=55%,list=22%,signal=70%
										HALLMARK_COAGULATION	18	-0.501865	-1.53135	0.0290909	0.061042	0.185	70	tags=28%,list=5%,signal=29%
										HALLMARK_COMPLEMENT	26	-0.447981	-1.52618	0.00746269	0.0555267	0.192	54	tags=15%,list=4%,signal=16%
GOBP										GOBP
NAME	SIZE	ES	NES	NOM p-val	FDR q-val	FWER p-val	RANK AT MAX	LEADING EDGE		NAME	SIZE	ES	NES	NOM p-val	FDR q-val	FWER p-val	RANK AT MAX	LEADING EDGE
GOBP_TRANSLATION_AT_SYNAPSE	40	0.773076	2.35762	0	0	0	268	tags=75%,list=20%,signal=90%		GOBP_AEROBIC_RESPIRATION	24	-0.689217	-2.26571	0	0.00234152	0.002	260	tags=67%,list=19%,signal=81%
GOBP_CYTOPLASMIC_TRANSLATION	82	0.689186	2.33811	0	0	0	260	tags=60%,list=19%,signal=69%		GOBP_TRICARBOXYLIC_ACID_CYCLE	15	-0.786555	-2.20775	0	0.0044474	0.008	260	tags=87%,list=19%,signal=106%
GOBP_TRANSLATION	130	0.626863	2.25003	0	0	0	268	tags=48%,list=20%,signal=54%		GOBP_DICARBOXYLIC_ACID_METABOLIC_PROCESS	31	-0.613595	-2.16943	0	0.00484419	0.013	264	tags=55%,list=19%,signal=66%
GOBP_RIBOSOME_BIOGENESIS	46	0.699653	2.19137	0	0	0	303	tags=70%,list=22%,signal=86%		GOBP_CELLULAR_RESPIRATION	30	-0.618623	-2.13966	0	0.00678096	0.023	222	tags=57%,list=16%,signal=66%
GOBP_DNA_BIOSYNTHETIC_PROCESS	17	0.828075	2.15522	0	0	0	94	tags=47%,list=7%,signal=50%		GOBP_ORGANIC_ACID_CATABOLIC_PROCESS	46	-0.54827	-2.10336	0	0.00871487	0.038	244	tags=52%,list=18%,signal=61%
GOBP_REGULATION_OF_DNA_BIOSYNTHETIC_PROCESS	16	0.833175	2.14501	0	0	0	94	tags=50%,list=7%,signal=53%		GOBP_AMINO_ACID_CATABOLIC_PROCESS	26	-0.596613	-2.0168	0	0.0192325	0.102	133	tags=50%,list=10%,signal=54%
GOBP_RRNA_PROCESSING	25	0.740922	2.06997	0	0.000138255	0.001	287	tags=76%,list=21%,signal=94%		GOBP_ORGANIC_ACID_METABOLIC_PROCESS	147	-0.42221	-1.97037	0	0.0266724	0.16	265	tags=41%,list=19%,signal=46%
GOBP_RRNA_METABOLIC_PROCESS	25	0.740922	2.06113	0	0.000120973	0.001	287	tags=76%,list=21%,signal=94%		GOBP_ENERGY_DERIVATION_BY_OXIDATION_OF_ORGANIC_COMPOUNDS	44	-0.515028	-1.95186	0	0.0269609	0.183	260	tags=48%,list=19%,signal=57%
GOBP_PROTEIN_STABILIZATION	43	0.665905	2.04957	0	0.000322456	0.003	228	tags=53%,list=17%,signal=62%		GOBP_SMALL_MOLECULE_CATABOLIC_PROCESS	72	-0.451913	-1.89439	0	0.0417173	0.298	265	tags=46%,list=19%,signal=54%
GOBP_TELOMERE_ORGANIZATION	18	0.77988	2.03355	0	0.00029021	0.003	94	tags=39%,list=7%,signal=41%
GOBP_REGULATION_OF_TELOMERE_MAINTENANCE	15	0.805964	2.00908	0	0.000878015	0.01	94	tags=47%,list=7%,signal=50%
GOBP_RIBOSOMAL_SMALL_SUBUNIT_BIOGENESIS	19	0.747764	1.95109	0	0.00176919	0.022	225	tags=68%,list=16%,signal=81%
GOBP_RIBOSOMAL_LARGE_SUBUNIT_BIOGENESIS	15	0.77518	1.95021	0	0.0016331	0.022	287	tags=87%,list=21%,signal=108%
GOBP_REGULATION_OF_INFLAMMATORY_RESPONSE	23	0.710467	1.93775	0	0.00186213	0.027	211	tags=39%,list=15%,signal=45%
GOBP_RIBONUCLEOPROTEIN_COMPLEX_BIOGENESIS	71	0.578912	1.93681	0	0.00180251	0.028	287	tags=49%,list=21%,signal=59%
GOBP_REGULATION_OF_PROTEIN_STABILITY	59	0.585006	1.90426	0	0.00430191	0.069	228	tags=42%,list=17%,signal=49%
GOBP_FERTILIZATION	25	0.658071	1.86831	0	0.00822529	0.133	157	tags=40%,list=11%,signal=44%
GOBP_POSITIVE_REGULATION_OF_ENDOCYTOSIS	35	0.631578	1.8591	0	0.0094336	0.163	238	tags=46%,list=17%,signal=54%
GOBP_CLATHRIN_DEPENDENT_ENDOCYTOSIS	19	0.695879	1.85319	0	0.0097047	0.174	227	tags=63%,list=17%,signal=75%
GOBP_POSITIVE_REGULATION_OF_CHROMOSOME_ORGANIZATION	17	0.713659	1.8349	0	0.0129061	0.235	94	tags=41%,list=7%,signal=44%
GOBP_ORGANONITROGEN_COMPOUND_BIOSYNTHETIC_PROCESS	229	0.485553	1.82909	0	0.0137216	0.256	287	tags=35%,list=21%,signal=37%
GOBP_SINGLE_FERTILIZATION	24	0.658451	1.82556	0	0.0138863	0.27	157	tags=42%,list=11%,signal=46%
GOBP_NUCLEIC_ACID_CATABOLIC_PROCESS	51	0.561724	1.80939	0	0.0170473	0.334	287	tags=39%,list=21%,signal=48%
GOBP_MORPHOGENESIS_OF_AN_EPITHELIUM	25	0.635939	1.7742	0	0.0291265	0.518	249	tags=40%,list=18%,signal=48%
GOBP_PROTEIN_CONTAINING_COMPLEX_LOCALIZATION	60	0.54092	1.7686	0	0.0304053	0.551	251	tags=40%,list=18%,signal=47%
GOBP_CELL_RECOGNITION	20	0.661062	1.75942	0.00268456	0.0335634	0.602	96	tags=40%,list=7%,signal=42%
GOBP_RIBOSOME_ASSEMBLY	18	0.672328	1.75448	0.00283286	0.0347174	0.629	92	tags=44%,list=7%,signal=47%
GOBP_CELLULAR_RESPONSE_TO_XENOBIOTIC_STIMULUS	15	0.692915	1.7453	0.00437956	0.0373623	0.661	163	tags=33%,list=12%,signal=37%
GOBP_CHROMOSOME_ORGANIZATION	44	0.562068	1.74239	0.0025413	0.0376839	0.675	293	tags=45%,list=21%,signal=56%
GOBP_NEUROTRANSMITTER_RECEPTOR_INTERNALIZATION	20	0.64049	1.72979	0.00137741	0.0429869	0.729	251	tags=45%,list=18%,signal=54%
GOBP_REGULATION_OF_CHROMOSOME_ORGANIZATION	21	0.646776	1.71917	0.00140647	0.0472367	0.777	241	tags=48%,list=18%,signal=57%

### Sheet: VIIIC.24hPISA_Q331KshamvsWTsham
TOP UPREGULATED PATHWAY										TOP DOWNREGULATED PATHWAY
HALLMARK										HALLMARK
Note: NO Pathways meet cutoff criteria										NAME	SIZE	ES	NES	NOM p-val	FDR q-val	FWER p-val	RANK AT MAX	LEADING EDGE
										HALLMARK_ESTROGEN_RESPONSE_LATE	16	-0.684259	-1.8909	0	0.00665212	0.006	70	tags=31%,list=5%,signal=33%
										HALLMARK_MYC_TARGETS_V1	95	-0.449101	-1.76746	0	0.0253057	0.046	244	tags=36%,list=18%,signal=41%
										HALLMARK_UNFOLDED_PROTEIN_RESPONSE	23	-0.575541	-1.69295	0.00488599	0.0325444	0.087	290	tags=61%,list=21%,signal=76%
GOBP										GOBP
Note: NO Pathways meet cutoff criteria										NAME	SIZE	ES	NES	NOM p-val	FDR q-val	FWER p-val	RANK AT MAX	LEADING EDGE
										GOBP_TRANSLATION_AT_SYNAPSE	40	-0.66894	-2.25329	0	0	0	288	tags=65%,list=21%,signal=80%
										GOBP_TRANSLATION	130	-0.537712	-2.17183	0	0.000893332	0.002	342	tags=50%,list=25%,signal=60%
										GOBP_CYTOPLASMIC_TRANSLATION	82	-0.557873	-2.13477	0	0.00178689	0.006	342	tags=57%,list=25%,signal=72%
										GOBP_RIBOSOME_BIOGENESIS	46	-0.616912	-2.12724	0	0.00134017	0.006	341	tags=63%,list=25%,signal=81%
										GOBP_RRNA_METABOLIC_PROCESS	25	-0.680625	-2.06096	0	0.00322047	0.018	341	tags=72%,list=25%,signal=94%
										GOBP_RRNA_PROCESSING	25	-0.680625	-2.05781	0	0.00298816	0.02	341	tags=72%,list=25%,signal=94%
										GOBP_RIBOSOMAL_SMALL_SUBUNIT_BIOGENESIS	19	-0.724335	-2.05159	0	0.00269054	0.021	229	tags=63%,list=17%,signal=75%
										GOBP_RIBONUCLEOPROTEIN_COMPLEX_BIOGENESIS	71	-0.537536	-2.00476	0	0.00403034	0.035	289	tags=46%,list=21%,signal=56%
										GOBP_DNA_BIOSYNTHETIC_PROCESS	17	-0.68764	-1.92228	0	0.0151684	0.139	244	tags=47%,list=18%,signal=57%
										GOBP_RIBOSOMAL_LARGE_SUBUNIT_BIOGENESIS	15	-0.705786	-1.9128	0	0.0158777	0.159	341	tags=80%,list=25%,signal=105%
										GOBP_CHROMOSOME_ORGANIZATION	44	-0.55972	-1.90252	0	0.0170306	0.184	323	tags=50%,list=24%,signal=63%
										GOBP_REGULATION_OF_CHROMOSOME_ORGANIZATION	21	-0.631829	-1.84511	0.00340136	0.034019	0.359	283	tags=52%,list=21%,signal=65%
										GOBP_RNA_PROCESSING	84	-0.476832	-1.81951	0	0.0443339	0.456	341	tags=43%,list=25%,signal=54%
										GOBP_REGULATION_OF_DNA_BIOSYNTHETIC_PROCESS	16	-0.689162	-1.81869	0	0.041609	0.459	244	tags=50%,list=18%,signal=60%

### Sheet: VIIID. 24hPISA_Q331KTBIvsWTTBI
TOP UPREGULATED PATHWAY										TOP DOWNREGULATED PATHWAY
HALLMARK										HALLMARK
Note: NO Pathways meet cutoff criteria										Note: NO Pathways meet cutoff criteria
GOBP										GOBP
Note: NO Pathways meet cutoff criteria										NAME	SIZE	ES	NES	NOM p-val	FDR q-val	FWER p-val	RANK AT MAX	LEADING EDGE
										GOBP_CYTOPLASMIC_TRANSLATION	82	-0.638155	-2.24031	0	0	0	372	tags=70%,list=27%,signal=90%
										GOBP_TRANSLATION_AT_SYNAPSE	40	-0.711808	-2.22694	0	0	0	335	tags=75%,list=24%,signal=96%
										GOBP_TRANSLATION	130	-0.579589	-2.1716	0	0	0	374	tags=59%,list=27%,signal=74%
										GOBP_RIBOSOME_BIOGENESIS	46	-0.652544	-2.05771	0	0.000473938	0.002	300	tags=63%,list=22%,signal=78%
										GOBP_ORGANONITROGEN_COMPOUND_BIOSYNTHETIC_PROCESS	229	-0.487014	-1.96248	0	0.00509733	0.027	374	tags=46%,list=27%,signal=53%
										GOBP_RRNA_PROCESSING	25	-0.67575	-1.90484	0	0.0132384	0.082	335	tags=80%,list=24%,signal=104%
										GOBP_RIBONUCLEOPROTEIN_COMPLEX_BIOGENESIS	71	-0.542723	-1.88911	0	0.0148725	0.106	300	tags=46%,list=22%,signal=56%
										GOBP_RIBOSOMAL_SMALL_SUBUNIT_BIOGENESIS	19	-0.720399	-1.87314	0	0.0178649	0.141	239	tags=63%,list=17%,signal=75%
										GOBP_RRNA_METABOLIC_PROCESS	25	-0.67575	-1.86687	0	0.0172665	0.15	335	tags=80%,list=24%,signal=104%
										GOBP_POSITIVE_REGULATION_OF_DNA_METABOLIC_PROCESS	37	-0.600571	-1.80575	0	0.0416567	0.365	350	tags=51%,list=26%,signal=67%

### Sheet: VIIIE. 24hQUANT_Q331KallvsWTall
TOP UPREGULATED PATHWAY										TOP DOWNREGULATED PATHWAY
HALLMARK										HALLMARK
Note: NO Pathways meet cutoff criteria										Note: NO Pathways meet cutoff criteria
GOBP										GOBP
Note: NO Pathways meet cutoff criteria										Note: NO Pathways meet cutoff criteria

### Sheet: VIIIF. 24hQUANT_TBIallvsSHAMall
TOP UPREGULATED PATHWAY										TOP DOWNREGULATED PATHWAY
HALLMARK										HALLMARK
NAME	SIZE	ES	NES	NOM p-val	FDR q-val	FWER p-val	RANK AT MAX	LEADING EDGE		NAME	SIZE	ES	NES	NOM p-val	FDR q-val	FWER p-val	RANK AT MAX	LEADING EDGE
HALLMARK_PROTEIN_SECRETION	33	0.611197	1.91091	0	0.00405797	0.005	287	tags=45%,list=19%,signal=55%		HALLMARK_OXIDATIVE_PHOSPHORYLATION	53	-0.747466	-2.95512	0	0	0	140	tags=66%,list=9%,signal=70%
										HALLMARK_FATTY_ACID_METABOLISM	50	-0.574985	-2.17741	0	0	0	176	tags=46%,list=12%,signal=50%
										HALLMARK_ADIPOGENESIS	46	-0.487694	-1.84739	0	0.0109351	0.023	131	tags=35%,list=9%,signal=37%
GOBP										GOBP
Note: NO Pathways meet cutoff criteria										NAME	SIZE	ES	NES	NOM p-val	FDR q-val	FWER p-val	RANK AT MAX	LEADING EDGE
										GOBP_TRICARBOXYLIC_ACID_CYCLE	17	-0.92601	-2.78096	0	0	0	68	tags=76%,list=4%,signal=79%
										GOBP_ACYL_COA_METABOLIC_PROCESS	18	-0.868333	-2.6849	0	0	0	96	tags=61%,list=6%,signal=64%
										GOBP_NUCLEOSIDE_BISPHOSPHATE_METABOLIC_PROCESS	19	-0.848169	-2.6333	0	0	0	133	tags=63%,list=9%,signal=68%
										GOBP_AEROBIC_RESPIRATION	29	-0.671433	-2.27885	0	0.00022247	0.001	158	tags=62%,list=10%,signal=68%
										GOBP_CELLULAR_RESPIRATION	38	-0.628676	-2.2677	0	0.000364851	0.002	200	tags=61%,list=13%,signal=68%
										GOBP_DICARBOXYLIC_ACID_METABOLIC_PROCESS	36	-0.603077	-2.17374	0	0.00272324	0.018	141	tags=47%,list=9%,signal=51%
										GOBP_AMINO_ACID_CATABOLIC_PROCESS	26	-0.649777	-2.17142	0	0.00246171	0.019	141	tags=54%,list=9%,signal=58%
										GOBP_SULFUR_COMPOUND_METABOLIC_PROCESS	54	-0.550172	-2.13928	0	0.00340911	0.03	225	tags=35%,list=15%,signal=40%
										GOBP_FATTY_ACID_CATABOLIC_PROCESS	19	-0.666494	-2.11494	0	0.00445288	0.042	135	tags=63%,list=9%,signal=68%
										GOBP_ORGANIC_ACID_CATABOLIC_PROCESS	49	-0.545868	-2.10268	0	0.00463908	0.049	141	tags=43%,list=9%,signal=46%
										GOBP_ORGANIC_ACID_METABOLIC_PROCESS	166	-0.447034	-2.08385	0	0.00503859	0.057	225	tags=33%,list=15%,signal=34%
										GOBP_FATTY_ACID_METABOLIC_PROCESS	54	-0.528152	-2.08013	0	0.00477348	0.059	188	tags=39%,list=12%,signal=43%
										GOBP_ENERGY_DERIVATION_BY_OXIDATION_OF_ORGANIC_COMPOUNDS	59	-0.522328	-2.05952	0	0.00537804	0.072	200	tags=44%,list=13%,signal=49%
										GOBP_NADH_METABOLIC_PROCESS	22	-0.638994	-2.0094	0	0.00856893	0.119	68	tags=27%,list=4%,signal=28%
										GOBP_SMALL_MOLECULE_CATABOLIC_PROCESS	78	-0.465762	-1.97274	0	0.0126176	0.184	170	tags=32%,list=11%,signal=34%
										GOBP_LIPID_OXIDATION	20	-0.638603	-1.96572	0.00273973	0.0126186	0.193	168	tags=60%,list=11%,signal=67%
										GOBP_LIPID_MODIFICATION	25	-0.599721	-1.96499	0.00292398	0.0119288	0.193	168	tags=52%,list=11%,signal=57%
										GOBP_FATTY_ACID_BETA_OXIDATION	16	-0.676779	-1.95868	0	0.011978	0.204	135	tags=69%,list=9%,signal=75%
										GOBP_MONOCARBOXYLIC_ACID_METABOLIC_PROCESS	110	-0.428071	-1.91737	0	0.0173557	0.297	200	tags=29%,list=13%,signal=31%
										GOBP_GENERATION_OF_PRECURSOR_METABOLITES_AND_ENERGY	90	-0.453063	-1.9136	0	0.0170003	0.305	223	tags=34%,list=15%,signal=38%
										GOBP_CELLULAR_LIPID_CATABOLIC_PROCESS	32	-0.513945	-1.8254	0.0033557	0.0373686	0.559	135	tags=38%,list=9%,signal=40%
										GOBP_MONOCARBOXYLIC_ACID_CATABOLIC_PROCESS	26	-0.555972	-1.81751	0.011976	0.0376597	0.579	170	tags=50%,list=11%,signal=55%

### Sheet: VIIIG.24hQUANT_Q331KshvsWTsham 
TOP UPREGULATED PATHWAY										TOP DOWNREGULATED PATHWAY
HALLMARK										HALLMARK
NAME	SIZE	ES	NES	NOM p-val	FDR q-val	FWER p-val	RANK AT MAX	LEADING EDGE		Note: NO Pathways meet cutoff criteria
HALLMARK_REACTIVE_OXYGEN_SPECIES_PATHWAY	18	0.692865	1.75757	0	0.0405528	0.048	159	tags=33%,list=10%,signal=37%
GOBP										GOBP
Note: NO Pathways meet cutoff criteria										Note: NO Pathways meet cutoff criteria

### Sheet: VIIIH. 24hQUANT_Q331KTBIvsWTTBI
TOP UPREGULATED PATHWAY										TOP DOWNREGULATED PATHWAY
HALLMARK										HALLMARK
Note: NO Pathways meet cutoff criteria										Note: NO Pathways meet cutoff criteria
GOBP										GOBP
Note: NO Pathways meet cutoff criteria										Note: NO Pathways meet cutoff criteria
